# Purkinje cell development and degeneration in the spastic Han-Wistar rat model of ataxia

**DOI:** 10.1101/2025.09.23.677887

**Authors:** Hanna Bellafard, Tanya Pelayo, Michael Aghopoo, Diba Sarhangnejad, Shayn Gaft, Luciana Werneck Zuccherato, Carlos Eduardo G. Amorim, Maria Elena de Bellard

**Affiliations:** Department of Biology, California State University, Northridge, CA, USA

**Keywords:** Purkinje neuron, Motor control, Hereditary ataxia, Rare disease, Whole Genome Sequencing

## Abstract

Hereditary ataxia is a neurodegenerative disorder notable for its early onset, with symptoms appearing in patients as young as two years old. Although affected individuals exhibit severe motor deficits and early mortality rates, the timeline of Purkinje cell loss remains unclear. To address this gap, we used the spastic Han-Wistar rat model, which harbors an unknown homozygous recessive variant that causes Purkinje cell loss. Here, we aimed to determine the onset and temporal progression of Purkinje neuronal loss in the spastic Han-Wistar model. To achieve this, we employed immunohistochemistry, Hematoxylin and Eosin histology, and neuronal density quantification. Behavioral testing demonstrated early-onset, progressive motor impairment in mutant rats, which coincided with a gradual loss of Purkinje cells in the cerebellum. Additionally, guided by pedigree analysis from a previous study indicating autosomal recessive inheritance for this ataxia, we performed whole-genome shotgun sequencing of a parent-offspring trio to identify amino acid-changing mutations consistent with this pattern. We used Sanger sequencing to exclude non-causal candidates. Together, our findings provide new insights into the onset and genetic complexity of ataxia, refining the value of the spastic Han-Wistar rat as a model for investigating mechanisms underlying hereditary ataxia and broader neurodegenerative disorders.
