## Supplementary Table 1 for "Purkinje cell development and degeneration in the spastic Han-Wistar rat model of ataxia"

### Sheet: Sheet1
Gene Symbol	Predicted Impact	Chromosome Position	Variant	Predicted Function	Associated diseases in humans	Brain expression
						(Human Atlas Protein)
Sbf2*	High	chr1:175154510	ENSRNOT00000013126.7:c. 1788+16789_1788+16792del	phosphatase binding activity	Charcot-Marie-Tooth Disease, Type 4B2	Neuronal and Glial cells
Rhot2	Moderate	chr10:15207579	ENSRNOT00000027083.5:c.1277G>A|ENSRNOP00000027083.3:p.Arg426Gln	GTP binding activity and	Charcot-Marie-Tooth Disease Type 4; 3-Methylglutaconic Aciduria, Type III	Cerebellum; Neuronal cells
				GTPase activity
Sh3bp4	Moderate	chr9:96279068	ENSRNOT00000026312.4:c.1789G>A|ENSRNOP00000026312.2:p.Ala597Thr	GDP-dissociation inhibitor	Charcot-Marie-Tooth Disease Type 1A	Glial cells
				activity and small GTPase
				binding activity
Abi2	Moderate	chr9:67282241	ENSRNOT00000050179.5:c.1253A>G|ENSRNOP00000050008.5:p.Tyr418Cys	SH3 domain binding activity;	Developmental And Epileptic Encephalopathy 65; Autosomal Recessive Limb-Girdle Muscular Dystrophy Type 2H	Neuronal and Glial cells
				proline-rich region binding activity;
				and ubiquitin protein ligase
				binding activity.
Cplane1	Moderate	chr2:57324788	ENSRNOT00000063899.3:c.5657A>G|ENSRNOP00000060886.3:p.Asp1886Gly	Cilium assembly	Ciliopathies; Joubert syndrome	Neuronal and Glial cells
		chr2:57332058	ENSRNOT00000063899.3:c.6478G>A|ENSRNOP00000060886.3:p.Ala2160Thr
		chr2:57332208	ENSRNOT00000063899.3:c.6628T>C|ENSRNOP00000060886.3:p.Ser2210Pro
Stradb	Moderate	chr9:65781702	ENSRNOT00000043558.2:c.1178C>T|ENSRNOP00000049160.2:p.Ala393Val	Activation of protein kinase activity	Amyotrophic Lateral Sclerosis 2, Juvenile.	Neuronal and Glial cells (low)
				and protein export from nucleus
Eif2ak2	Moderate	chr6:1431196	ENSRNOT00000072810.2:c.1387G>A|ENSRNOP00000067694.2:p.Val463Ile	Double-stranded RNA binding activity; eukaryotic translation initiation factor 2alpha kinase activity	Dystonia 33; Leukoencephalopathy, Developmental Delay; Episodic Neurologic Regression Syndrome	Neuronal and Glial cells
Pkd1l2	Moderate	chr19:49550350	ENSRNOT00000071130.2:c.6196G>A|ENSRNOP00000064630.2:p.Asp2066Asn	Calcium channel activity; detection	Otosclerosis 4; Long Qt Syndrome	Neuronal and Glial cells
				of mechanical stimulus	Mackenzie et al 2009 (mouse)
		chr19:49592225	ENSRNOT00000071130.2:c.2488C>T|ENSRNOP00000064630.2:p.Arg830Cys
		chr19:49596537	ENSRNOT00000071130.2:c.2332G>A|ENSRNOP00000064630.2:p.Val778Met
Randp9	Moderate	chr17:24021748	XM_008771586.1:c.2246G>A|XP_008769808.1:p.Arg749Lys	Cytoskeleton organization and negative regulation of ERK1 and ERK2 cascade	Masa Syndrome; Lissencephaly	Neuronal and Glial cells
		chr17:24021760	XM_008771586.1:c.2234C>T|XP_008769808.1:p.Ser745Leu
Caprin2	Moderate	chr4:183346989	ENSRNOT00000074740.3:c.849+1573A>G	Positive regulation of canonical Wnt signaling pathway; positive regulation of dendritic spine morphogenesis; positive regulation of transcription by RNA polymerase II	Combined Oxidative Phosphorylation Deficiency 32	Neuronal and Glial cells
