## Supplementary Table 2 for "Purkinje cell development and degeneration in the spastic Han-Wistar rat model of ataxia"

### Sheet: Sheet1
High Impact
LOC498152
Olr1593
Gsr
AABR07027267.1
Cep192
AABR07043288.1
AABR07003433.1
Sbf2
AABR07005821.1
Slc22a12
RGD1624210
Bche
AABR07007839.1
Eef1akmt3
AABR07057436.1
Snrpe
Mettl21cl1
Moderate Impact
Enpp7
Rhot2
Prr35
Capn15
Olr1401
Abca9
Tmprss15
AABR07033357.1
Htr1f
AABR07033047.1
Olr1539
Kng1
LOC498152
LOC102546864
LOC498154
Adap1
Zfp68
MGC112692
LOC288521
Cyp3a9
Mcm7
Taf6
Mblac1
Vom2r62
Vom2r64
AABR07035776.1
Ache
AABR07035791.1
Atp6v0a2
Mphosph9
AABR07035074.1
Vom2r60
Rps6kc1
Flvcr1
Nsl1
AABR07022157.1
Hhat
Sertad4
Traf3ip3
Hsd11b1
G0s2
Lamb3
Cntnap5b
AABR07021804.1
Mnda
Olr1585
Olr1587
Olr1592
Olr1593
Olr1595
Olr1596
Spta1
Olr1600
AABR07021812.1
AABR07021930.1
LOC498300
Nvl
Ccdc121
RGD1565660
Vom2r73
Evc2
Evc
Wfs1
Olr1611
Olr1297
AABR07026048.1
AABR07024441.1
Kcnu1
Defa8
AABR07026536.1
F10
AABR07027235.1
Prl7a3
Prl7b1
Prl8a7
AABR07027637.1
Prtfdc1
Thnsl1
AABR07028839.1
AABR07043288.1
Pkd1l2
Hsd17b2
Htatip2
AABR07003433.1
Ulbp1
Agbl1
Thap12
Stk33
Trim66
Akip1
LOC499240
Lyve1
Bub3
Slc18b1
Trip13
Vom1r6
LOC102552527
LOC102555377
Zfp579
Sult2a1
Rpl9
Bicra
Zfp541
LOC108349752
Psgb1
AABR07002659.1
LOC102557244
AC093995.2
Mill1
Ppp1r13l
AABR07002680.2
Ceacam19
Ceacam20
AABR07002683.1
Zfp111
Zfp61
C4a
AABR07044383.1
LOC103690108
RGD1624210
RT1-CE4
AABR07044408.1
AABR07010333.1
Vom2r46
AABR07011057.1
Wdr49
Abca4
Dnttip2
Pde5a
Synpo2
Prss12
Enpep
Tbck
Cxxc4
Slc9b2
Manba
Odf2l
Nexn
Ak5
Arhgef28
Gfm2
Hexb
Tmem174
Map1b
Marveld2
Cdk7
Cenph
Cplane1
Pdzd2
Slc10a5
AC121203.3
Slc28a2
LOC680432
Ckap2l
Il1a
Aar2
LOC100359951
Lypd6b
Erich2
Slc25a12
Cerkl
Olr528
Olr701
Fgl2
AABR07059243.1
Mthfd2
Cd207
Magi1
Ier3ip1
AABR07061532.1
AABR07061614.1
Il17rc
Olr829
Plekhg6
Samd9
AABR07059663.1
Galnt11
Agap3
Atg9b
Nupl2
Doxl2
Orc5
Lypla1
Fbxo10
Frmpd1
AABR07048419.2
AABR07065139.2
Msh6
AC123293.2
Eif2ak2
Cebpz
Ndufaf7
Klf11
LOC108349290
Vezt
Fgd6
AABR07056686.1
Olr956
Tspan31
RGD1565117
Nxph4
LOC100365958
Tac3
Gpr182
AABR07057436.1
Stag1
Col6a6
Col6a5
Susd5
Tcaim
Zkscan7
RGD1311745
Htr3b
Dus3l
AABR07066648.1
Satb1
Smap1
AABR07067520.1
Col5a2
Asnsd1
RGD1306941
Sgo2
Aox1
Aox3
Aox4
Stradb
AABR07067814.1
Abi2
Vom2r79
Adgre1
Sh3bp4
C3
Dennd1c
Low Impact
Cadm2
Adap1
Cyp3a62
AABR07035074.1
Spta1
Gsr
Ranbp9
Pkd1l2
Plcg2
Zfp61
LOC103690108
Hexb
Il1a
Gpd2
Hoxd9
Caprin2
AABR07059663.1
Fbxo10
Mon2
AABR07057436.1
Cnot10
Aox3
AABR07067810.2
Aox4
